# Structural and coding variation in *PHYTOCHROMES A* and *C* underlies differences in flowering time and shade avoidance in wheat

**DOI:** 10.64898/2026.04.28.721246

**Authors:** Sai Thejas Babanna, Yogev Burko, Björn Christopher Willige, Gizaw Wolde, Thorsten Schnurbusch, Guy Golan

**Affiliations:** Leibniz Institute of Plant Genetics and Crop Plant Research (IPK), Corrensstr. 3, OT Gatersleben, 06466 Seeland, Germany; The Institute of Plant Sciences, Agricultural Research Organization, Volcani Center, Rishon LeZion 7505101, Israel; Department of Soil and Crop Sciences, College of Agricultural Sciences, Colorado State University, Fort Collins, CO 80521, USA; The Robert H. Smith Faculty of Agriculture, Food & Environment, The Hebrew University of Jerusalem, Rehovot 7610001, Israel; Faculty of Natural Sciences III, Institute of Agricultural and Nutritional Sciences, Martin Luther University Halle-Wittenberg, 06120 Halle, Germany; Cluster of Excellence on Plant Sciences (CEPLAS) ‘SMART Plants for Tomorrow’s Needs’

**Keywords:** Shade avoidance, phytochrome A, phytochrome C, wheat, flowering time

## Abstract

Plant architecture and developmental timing are influenced by light availability, especially in high-density cropping systems, where canopy shading modifies both light intensity and spectral quality. Despite their ecological and agronomical importance, the genetic basis of these responses in wheat remains poorly understood. Here, using a Recombinant Inbred Lines (RILs) population, we investigated phenological and morphological traits under sunlight and simulated canopy shade. We identify a major QTL on chromosome 5A with light-dependent allelic effects, indicating genotype-by-environment variation in developmental responses. This QTL corresponds to a structural rearrangement, consistent with an inversion in the wild emmer reference genome encompassing *PHYTOCHROME C* (*PHYC-A*) and *VERNALIZATION-1* (*VRN-A1*), as well as coding polymorphism in *PHYC-A*. Analysis of a tetraploid wheat diversity panel further showed that natural variation at *PHYC-A* and an early stop codon in the *BB* genome copy of *PHYTOCHROME A* (*PHYA-B*) on chromosome 4B are associated with differences in heading time. Functional analysis using TILLING-derived phytochrome mutants confirms distinct and complementary roles for *PHYA* and *PHYC* in regulating flowering time, plant height, and leaf elongation under simulated canopy shade. These findings highlight the contribution of phytochrome variation to developmental plasticity under canopy-like light environment, thereby extending model insights to agronomically relevant conditions.
