## Supplementary tables for "Structural and coding variation in *PHYTOCHROMES A* and *C* underlies differences in flowering time and shade avoidance in wheat"

### Sheet: Table S1
Table S1: Details of the primers used for genotyping and qPCR with their PCR protocols in this study
Primer used for genotyping
Chromosome 5A inversion
Inversion_F2	AGAATGAGAGAACACCCCACT	Denaturation 94 , 3:00 min
Inversion_R3	ATCGACGGGAATCATGAGGG	Denaturation 0:30 min
Inversion_R4z	GAGGCCTCAAGACCAGAACT	Annealing 60 0:30
		Elongation 1:10 min
		Elongation 10:00 min
PHYC-A substitution AA228
PHYC_AA228_F1	AAGCCCTTCTACGCCATCTT	Denaturation 94 , 3:00 min
PHYC_AA228_R1	GCTCCAAATCAGACCTCCTG	Denaturation 0:30 min
		Annealing 58 0:30
		Elongation 25 sec
		Elongation 10:00 min
		Digestion with BcnI
PHYC-A substitution AA645
PHYC_AA645_F1	GGTGCGCCTAATTGAGACAG	Denaturation 94 , 3:00 min
PHYC_AA645_R1	GACAACCTTGCAGAGCTGAG	Denaturation 0:30 min
		Annealing 58 0:30
		Elongation 25 sec
		Elongation 10:00 min
		Digestion with AciI
PHYA-B stop codon
PHYA4B_stopSNP_F1	GCGGGAAGTACACTGATTGC	Denaturation 94 , 3:00 min
PHYA4B_stopSNP_R1	TGGAGTAAAGCATGCCTGAGA	Denaturation 0:30 min
		Annealing 58 0:30
		Elongation 30 sec
		Elongation 10:00 min
		Digestion with Eco130I
VRN-A1 deletion (Fu e al. 2005)
Ex1/C/F	GTTCTCCACCGAGTCATGGT	Denaturation 94 , 5:00 min
Intr1/A/R3	AAGTAAGACAACACGAATGTGAGA	Denaturation 0:30 min
		Annealing 58 0:30
		Elongation		1min/kb
		Elongation 10:00 min
qPCR primers
Name	Forward primer (5’ – 3’)	Reverse primer (5’ – 3’)
FT-B1	GTCGTTCGGGCAGGAG	TGGAAGAGTACGAGCACGA
VRN-1	GGAAACTGAAGGCGAAGGTTGA	TGGTTCTTCCTGGATCTGATATG
PPD1-SYB	CGGCATTCACGAGGTACAATAC	GAGCCTTGCTTCATCTGAGCG
RT_Actin	TCGCAACTTAGAAGCACTTCCG	AAGTACAGTGTCTGGATTGGAGGG

### Sheet: Table S2
Table S2: Mixed linear models for morphological and phenology traits examined under sunlight and canopy shade
Summary of fit							Fixed effects							Random effects
L2L	RSquare	0.513785					Y	Term	Estimate	Std Error	Prob>|t|			Y	Random Effect	Var Component	Std Error	Wald p-Value	Percentage of total
L3-L2	RSquare	0.620171					L2L	Intercept	12.6406	0.142108	<.0001			L2L	Block	0.395786	0.106861	0.0002	9.094
L3L	RSquare	0.538427					L2L	Environment[Sunlight]	-0.375643	0.0479796	<.0001			L2L	RIL	1.4791	0.22825	<.0001	33.987
Days to heading	RSquare	0.827301					L3-L2	Intercept	1.24309	0.0378026	<.0001			L2L	Env*RIL	-0.0364519	0.0833655	0.6619	0
#Tillers	RSquare	0.80435					L3-L2	Environment[Sunlight]	-0.305679	0.0228555	<.0001			L2L	Residual	2.47705	0.13276		56.918
Flag Leaf Length	RSquare	0.624653					L3L	Intercept	15.1266	0.172108	<.0001			L3-L2	Block	-0.0027485	0.00276409	0.32	0
Flag Leaf Width	RSquare	0.637847					L3L	Environment[Sunlight]	-1.01354	0.0593332	<.0001			L3-L2	RIL	0.124782	0.025465	<.0001	28.271
Number Of Leaves	RSquare	0.749424					Days to heading	Intercept	73.4566	0.294456	<.0001			L3-L2	Env*RIL	0.0744105	0.0172792	<.0001	16.859
Plant height	RSquare	0.840178					Days to heading	Environment[Sunlight]	0.318504	0.0634653	<.0001			L3-L2	Residual	0.242187	0.0128541		54.871
SSL_MC	RSquare	0.675341					#Tillers	Intercept	8.65335	0.272035	<.0001			L3L	Block	0.554466	0.156894	0.0004	8.24
L2L	Root Mean Square Error	1.57386					#Tillers	Environment[Sunlight]	2.67945	0.0945459	<.0001			L3L	RIL	2.20821	0.343173	<.0001	32.817
L3-L2	Root Mean Square Error	0.492125					Flag Leaf Length	Intercept	26.1675	0.334837	<.0001			L3L	Env*RIL	-0.104641	0.124708	0.4014	0
L3L	Root Mean Square Error	1.99152					Flag Leaf Length	Environment[Sunlight]	0.0498747	0.112063	0.657			L3L	Residual	3.96614	0.212338		58.943
Days to heading	Root Mean Square Error	1.70093					Flag Leaf Width	Intercept	1.66208	0.0163669	<.0001			Days to heading	Block	0.256191	0.0877955	0.0035	1.866
#Tillers	Root Mean Square Error	2.27428					Flag Leaf Width	Environment[Sunlight]	-0.0132317	0.00492038	0.0081			Days to heading	RIL	10.27	1.34543	<.0001	74.801
Flag Leaf Length	Root Mean Square Error	3.22547					Number Of Leaves	Intercept	8.68216	0.0824089	<.0001			Days to heading	Env*RIL	0.31036	0.136184	0.0227	2.26
Flag Leaf Width	Root Mean Square Error	0.151636					Number Of Leaves	Environment[Sunlight]	0.165466	0.0205128	<.0001			Days to heading	Residual	2.89318	0.153965		21.072
Number Of Leaves	Root Mean Square Error	0.596714					Plant height	Intercept	96.7375	2.00453	<.0001			#Tillers	Block	0.670577	0.193551	0.0005	4.813
Plant height	Root Mean Square Error	10.8915					Plant height	Environment[Sunlight]	1.46441	0.360994	<.0001			#Tillers	RIL	7.05742	1.03681	<.0001	50.653
SSL_MC	Root Mean Square Error	9.65375					SSL_MC	Intercept	71.0643	1.06949	<.0001			#Tillers	Env*RIL	1.03244	0.300436	0.0006	7.41
							SSL_MC	Environment[Sunlight]	-4.35899	0.34773	<.0001			#Tillers	Residual	5.17235	0.272691		37.124
														Flag Leaf Length	Block	0.68504	0.263474	0.0093	2.947
														Flag Leaf Length	RIL	11.5443	1.66206	<.0001	49.655
														Flag Leaf Length	Env*RIL	0.615887	0.42656	0.1488	2.649
														Flag Leaf Length	Residual	10.4037	0.549827		44.749
														Flag Leaf Width	Block	0.000981705	0.000502628	0.0508	1.812
														Flag Leaf Width	RIL	0.0297764	0.00412338	<.0001	54.972
														Flag Leaf Width	Env*RIL	0.000415293	0.00084115	0.6215	0.767
														Flag Leaf Width	Residual	0.0229935	0.00122283		42.449
Abbreviations: Specific stem length (SSL), Leaf 2 length (L2L), Leaf 3 length (L3L)).														Number Of Leaves	Block	-0.0038618	0.00417084	0.3545	0
														Number Of Leaves	RIL	0.842975	0.111666	<.0001	69.227
														Number Of Leaves	Env*RIL	0.0186451	0.0143332	0.1933	1.531
														Number Of Leaves	Residual	0.356068	0.0189175		29.241
														Plant height	Block	13.202	4.08846	0.0012	2.144
														Plant height	RIL	480.413	61.9003	<.0001	78.036
														Plant height	Env*RIL	3.39326	4.46432	0.4472	0.551
														Plant height	Residual	118.626	6.32205		19.269
														SSL_MC	Block	13.6653	3.87507	0.0004	6.283
														SSL_MC	RIL	104.11	15.2434	<.0001	47.868
														SSL_MC	Env*RIL	6.52262	4.00527	0.1034	2.999
														SSL_MC	Residual	93.1949	5.0567		42.85

### Sheet: Table S3
Table S3: QTL analysis data
Trait	Peak marker	Light environment	Chromosome	Position (cM)	Lower 95% CI	Upper 95% CI	-log10(P)	Explained variance (%)	Additive effect	High value allele	QTLxE
PC1	IWA4220	Sunlight	5A	126.28	123.06	129.5	43.57	57	1.119	Zavitan	Yes
		Canopy shade			123.06	129.5		60.6	1.36	Zavitan
PC2	IWA8551	Sunlight	1A	25.32	-	-	3.65	-	-	Svevo	Yes
		Canopy shade			0	116.11		4.4	0.324	Svevo
	IWB66414	Sunlight	4B	32.66	12.22	53.1	4.808	13.1	0.522	Svevo	No
		Canopy shade			12.22	53.1		11.5	0.522	Svevo
PC3	IWB68278	Sunlight	2B	92.08	41.75	142.41	4.292	6.6	0.282	Zavitan	No
		Canopy shade			41.75	142.41		8.5	0.282	Zavitan
	IWB70187	Sunlight	4B	37.1	27.53	46.67	11.155	18	0.466	Svevo	No
		Canopy shade			27.53	46.67		23	0.466	Svevo
	IWA4220	Sunlight	5A	126.28	93.06	159.5	5.126	7.8	0.306	Zavitan	No
		Canopy shade			93.06	159.5		10	0.306	Zavitan
Days to heading	IWB314	Sunlight	2B	44.66	8.28	81.04	6.932	9.6	0.92	Zavitan	No
		Canopy shade			8.28	81.04		6.1	0.92	Zavitan
	IWB70187	Sunlight	4B	37.1	14.82	59.38	9.06	12.4	1.048	Svevo	No
		Canopy shade			14.82	59.38		7.9	1.048	Svevo
	IWA4220	Sunlight	5A	126.3	122.94	129.62	37.468	48.6	2.073	Zavitan	Yes
		Canopy shade			122.94	129.62		58.6	2.856	Zavitan
	IWB61167	Sunlight	7B	29.42	0	87.55	5.88	8.1	0.848	Zavitan	No
		Canopy shade			0	87.55		5.2	0.848	Zavitan

### Sheet: Table S4
Table S4: Genotyping results for PHYC-A, VRN-A1 and PHYA-B polymorphisms: each accession in the diversity panel was assigned the corresponding parental allele identified in the RIL (SxZ) population.
AccNr	Inversion	PHYC-A_228	PHYC-A_645	VRN-A1 Int1 deletion	PHYA-B	country	Species
Tri4461	Inverted (Zavitan-like)	R	S	-	Stop	-	Triticum turgidum convar. compositum
Tri11047	Inverted (Zavitan-like)	R	S	Int1 Deletion	Stop	USA	Triticum durum subsp. durum
Tri2883	Inverted (Zavitan-like)	R	S	Int1 Deletion	Stop	GER	Triticum dicoccon subsp. dicoccon
Tri13749	Inverted (Zavitan-like)	R	S	Int1 Deletion	Stop	LBY	Triticum durum subsp. durum
Tri3470	Inverted (Zavitan-like)	R	S	Int1 Deletion	Stop	PRT	Triticum durum subsp. durum
Tri5283	Inverted (Zavitan-like)	R	S	Int1 Deletion	Stop	CHN	Triticum turgidum convar. compositum
Tri8124	Inverted (Zavitan-like)	R	S	Int1 Deletion	WT	TUN	Triticum durum subsp. durum
Tri10635	Inverted (Zavitan-like)	R	S	Int1 Deletion	WT	CYP	Triticum durum subsp. durum
Tri2932	Inverted (Zavitan-like)	R	S	Int1 Deletion	WT	MAR	Triticum durum subsp. durum
Tri4330	Inverted (Zavitan-like)	R	S	Int1 Deletion	WT	TUN	Triticum durum subsp. durum
Tri7664	Inverted (Zavitan-like)	R	S	Int1 Deletion	WT	ISR	Triticum durum subsp. durum
Tri8155	Inverted (Zavitan-like)	R	S	Int1 Deletion	WT	IRQ	Triticum durum subsp. durum
Tri13991	Inverted (Zavitan-like)	R	S	WT	Stop	LBY	Triticum durum subsp. durum
Tri9548	Inverted (Zavitan-like)	R	S	WT	Stop	ARM	Triticum turgidum convar. compositum
Tri3241	Inverted (Zavitan-like)	R	S	WT	Stop	CAN	Triticum turgidum convar. compositum
Tri4082	Inverted (Zavitan-like)	R	S	WT	Stop	PRT	Triticum turgidum convar. compositum
Tri19078	Inverted (Zavitan-like)	R	S	WT	Stop	CHE	Triticum dicoccon subsp. dicoccon
Tri19163	Inverted (Zavitan-like)	R	S	WT	Stop	PRT	Triticum durum subsp. durum
Tri19232	Inverted (Zavitan-like)	R	S	WT	Stop	BEL	Triticum dicoccon subsp. dicoccon
Tri17251	Inverted (Zavitan-like)	R	S	WT	Stop	CHE	Triticum dicoccon subsp. dicoccon
Tri14845	Inverted (Zavitan-like)	R	S	WT	Stop	ITA	Triticum durum subsp. durum
Tri11430	Inverted (Zavitan-like)	R	S	WT	Stop	AZE	Triticum durum subsp. durum
Tri379	Inverted (Zavitan-like)	R	S	WT	Stop	BGR	Triticum durum subsp. durum
Tri4652	Inverted (Zavitan-like)	R	S	WT	Stop	SWE	Triticum turgidum convar. turgidum
Tri9652	Inverted (Zavitan-like)	R	S	WT	Stop	CSK	Triticum turgidum convar. compositum
Tri3423	Inverted (Zavitan-like)	R	S	WT	Stop	GER	Triticum dicoccon subsp. dicoccon
Tri4810	Inverted (Zavitan-like)	R	S	WT	Stop	GER	Triticum turgidum convar. turgidum
Tri10757	Inverted (Zavitan-like)	R	S	WT	Stop	GRC	Triticum durum subsp. durum
Tri1698	Inverted (Zavitan-like)	R	S	WT	Stop	BGR	Triticum durum subsp. durum
Tri4868	Inverted (Zavitan-like)	R	S	WT	Stop	GBR	Triticum turgidum convar. turgidum
Tri4886	Inverted (Zavitan-like)	R	S	WT	Stop	GBR	Triticum turgidum convar. turgidum
Tri9629	Inverted (Zavitan-like)	R	S	WT	Stop	CSK	Triticum turgidum convar. turgidum
Tri4653	Inverted (Zavitan-like)	R	S	WT	Stop	AUS	Triticum turgidum var. linnaeanum
Tri7021	Inverted (Zavitan-like)	R	S	WT	Stop	POL	Triticum turgidum convar. turgidum
Tri16768	Inverted (Zavitan-like)	R	S	WT	Stop	ITA	Triticum dicoccon subsp. dicoccon
Tri19294	Inverted (Zavitan-like)	R	S	WT	Stop	SWE	Triticum dicoccon subsp. dicoccon
Tri1258	Inverted (Zavitan-like)	R	S	WT	Stop	ESP	Triticum turgidum convar. turgidum
Tri9628	Inverted (Zavitan-like)	R	S	WT	Stop	IND	Triticum turgidum var. linnaeanum
Tri5220	Inverted (Zavitan-like)	R	S	WT	Stop	CHE	Triticum dicoccon subsp. dicoccon
Tri4654	Inverted (Zavitan-like)	R	S	WT	Stop	AUS	Triticum turgidum convar. turgidum
Tri6330	Inverted (Zavitan-like)	R	S	WT	Stop	FRA	Triticum turgidum convar. turgidum
Tri3365	Inverted (Zavitan-like)	R	S	WT	Stop	CHN	Triticum turgidum var. linnaeanum
Tri19288	Inverted (Zavitan-like)	R	S	WT	Stop	BEL	Triticum dicoccon subsp. dicoccon
Tri27970	Inverted (Zavitan-like)	R	S	WT	Stop	EGY	Triticum dicoccon subsp. dicoccon
Tri1781	Inverted (Zavitan-like)	R	S	WT	Stop	GER	Triticum turgidum convar. compositum
Tri1782	Inverted (Zavitan-like)	R	S	WT	Stop	GER	Triticum turgidum convar. compositum
Tri19165	Inverted (Zavitan-like)	R	S	WT	Stop	-	Triticum turgidum convar. compositum
Tri24012	Inverted (Zavitan-like)	R	S	WT	Stop	-	Triticum turgidum convar. compositum
Tri3261	Inverted (Zavitan-like)	R	S	WT	Stop	ESP	Triticum turgidum convar. compositum
Tri3411	Inverted (Zavitan-like)	R	S	WT	Stop	SUN	Triticum turgidum convar. compositum
Tri4270	Inverted (Zavitan-like)	R	S	WT	Stop	ITA	Triticum turgidum convar. compositum
Tri4448	Inverted (Zavitan-like)	R	S	WT	Stop	-	Triticum turgidum var. linnaeanum
Tri5951	Inverted (Zavitan-like)	R	S	WT	Stop	IRN	Triticum turgidum convar. compositum
Tri7099	Inverted (Zavitan-like)	R	S	WT	Stop	-	Triticum turgidum convar. compositum
Tri28396	Inverted (Zavitan-like)	R	S	WT	Stop	-	Triticum unknown
Tri19043	Inverted (Zavitan-like)	R	S	WT	Stop	BGR	Triticum durum subsp. durum
CITr13712	Inverted (Zavitan-like)	R	S	WT	Stop	-
CITr13713	Inverted (Zavitan-like)	R	S	WT	Stop	-
PI225308	Inverted (Zavitan-like)	R	S	WT	Stop	-
PI349056	Inverted (Zavitan-like)	R	S	WT	Stop	-
Cappelli	Inverted (Zavitan-like)	R	S	WT	Stop	Italy	T. turgidum ssp. durum
Aristan	Inverted (Zavitan-like)	R	S	WT	Stop	France	T. turgidum ssp. durum
Tri13571	Inverted (Zavitan-like)	R	S	WT	WT	SDN	Triticum durum subsp. durum
Tri19187	Inverted (Zavitan-like)	R	S	WT	WT	PRT	Triticum durum subsp. durum
Tri13572	Inverted (Zavitan-like)	R	S	WT	WT	SDN	Triticum durum subsp. durum
Tri6265	Inverted (Zavitan-like)	R	S	WT	WT	IRN	Triticum durum subsp. durum
Tri3954	Inverted (Zavitan-like)	R	S	WT	WT	MAR	Triticum durum subsp. durum
Tri4137	Inverted (Zavitan-like)	R	S	WT	WT	ITA	Triticum durum subsp. durum
Tri1954	Inverted (Zavitan-like)	R	S	WT	WT	MAR	Triticum durum subsp. durum
Tri1929	Inverted (Zavitan-like)	R	S	WT	WT	GRC	Triticum durum subsp. durum
Tri3493	Inverted (Zavitan-like)	R	S	WT	WT	CAN	Triticum durum subsp. durum
Tri7533	Inverted (Zavitan-like)	R	S	WT	WT	ARG	Triticum durum subsp. durum
Tri13720	Inverted (Zavitan-like)	R	S	WT	WT	LBY	Triticum durum subsp. durum
Tri1651	Inverted (Zavitan-like)	R	S	WT	WT	ALB	Triticum durum subsp. durum
Tri3334	Inverted (Zavitan-like)	R	S	WT	WT	ALB	Triticum durum subsp. durum
Tri18481	Inverted (Zavitan-like)	R	S	WT	WT	ISR	Triticum dicoccoides convar. dicoccoides
Tri18529	Inverted (Zavitan-like)	R	S	WT	WT	LBN	Triticum dicoccoides
Tri29459	Inverted (Zavitan-like)	R	S	WT	WT	AUT	Triticum durum
Tri18530	Inverted (Zavitan-like)	R	S	WT	WT	LBN	Triticum dicoccoides convar. dicoccoides
28-6	Inverted (Zavitan-like)	R	S	WT	WT	Israel	T. turgidum ssp. dicoccoides
Taganrog	Inverted (Zavitan-like)	R	S	WT	WT	Ukraine	T. turgidum ssp. durum
Muri S 50 3	Inverted (Zavitan-like)	R	S	WT	WT	Cyprus	T. turgidum ssp. durum
IG 46476	Inverted (Zavitan-like)	R	S	WT	WT	Syria	T. turgidum ssp. dicoccoides
18-60	Inverted (Zavitan-like)	R	S	WT	WT	Israel	T. turgidum ssp. dicoccoides
19-36	Inverted (Zavitan-like)	R	S	WT	WT	Israel	T. turgidum ssp. dicoccoides
PI 466946	Inverted (Zavitan-like)	R	S	WT	WT	Syria	T. turgidum ssp. dicoccoides
PI 466950	Inverted (Zavitan-like)	R	S	WT	WT	Israel	T. turgidum ssp. dicoccoides
PI 470962	Inverted (Zavitan-like)	R	S	WT	WT	Israel	T. turgidum ssp. dicoccoides
PI 487264	Inverted (Zavitan-like)	R	S	WT	WT	Syria	T. turgidum ssp. dicoccoides
PI 503310	Inverted (Zavitan-like)	R	S	WT	WT	Turkey	T. turgidum ssp. dicoccoides
30-45	Inverted (Zavitan-like)	R	S	WT	WT	Israel	T. turgidum ssp. dicoccoides
Tri3646	Inverted (Zavitan-like)	R	S	WT	-	PRT	Triticum durum subsp. durum
Tri3485	Inverted (Zavitan-like)	R	S	WT	-	BGR	Triticum durum subsp. durum
Tri14234	Inverted (Zavitan-like)	R	S	WT	-	ITA	Triticum dicoccon
Tri3249	Non-inverted (Svevo-like)	R	N		WT	TUR	Triticum durum subsp. durum
Tri15631	Non-inverted (Svevo-like)	R	N	Int1 Deletion	h	ETH	Triticum aethiopicum
Tri15880	Non-inverted (Svevo-like)	R	N	Int1 Deletion	h	ETH	Triticum aethiopicum
Tri11066	Non-inverted (Svevo-like)	R	N	Int1 Deletion	Stop	UZB	Triticum turgidum convar. turgidum
Tri16257	Non-inverted (Svevo-like)	R	N	Int1 Deletion	Stop	ETH	Triticum dicoccon subsp. abyssinicum
Tri16677	Non-inverted (Svevo-like)	R	N	Int1 Deletion	Stop	ITA	Triticum durum
Tri16147	Non-inverted (Svevo-like)	R	N	Int1 Deletion	Stop	ETH	Triticum aethiopicum subsp. turgidoides
Tri15504	Non-inverted (Svevo-like)	R	N	Int1 Deletion	Stop	ETH	Triticum aethiopicum subsp. aethiopicum
Tri3324	Non-inverted (Svevo-like)	R	N	Int1 Deletion	Stop	PRT	Triticum durum subsp. durum
Tri9936	Non-inverted (Svevo-like)	R	N	Int1 Deletion	Stop	CAN	Triticum durum subsp. durum
Tri11087	Non-inverted (Svevo-like)	R	N	Int1 Deletion	Stop	AUS	Triticum durum subsp. durum
Tri11753	Non-inverted (Svevo-like)	R	N	Int1 Deletion	Stop	CAN	Triticum durum subsp. durum
Tri17394	Non-inverted (Svevo-like)	R	N	Int1 Deletion	Stop	ITA	Triticum durum subsp. durum
Tri16146	Non-inverted (Svevo-like)	R	N	Int1 Deletion	Stop	ETH	Triticum aethiopicum subsp. vavilovianum
Tri7647	Non-inverted (Svevo-like)	R	N	Int1 Deletion	Stop	SUN	Triticum durum subsp. durum
Tri9753	Non-inverted (Svevo-like)	R	N	Int1 Deletion	Stop	IND	Triticum dicoccon subsp. dicoccon
Tri2722	Non-inverted (Svevo-like)	R	N	Int1 Deletion	Stop	AFG	Triticum durum subsp. durum
Tri8374	Non-inverted (Svevo-like)	R	N	Int1 Deletion	Stop	SYR	Triticum durum subsp. durum
Tri11295	Non-inverted (Svevo-like)	R	N	Int1 Deletion	Stop	SVK	Triticum dicoccon subsp. dicoccon
Tri11407	Non-inverted (Svevo-like)	R	N	Int1 Deletion	Stop	PER	Triticum durum subsp. durum
Tri11547	Non-inverted (Svevo-like)	R	N	Int1 Deletion	Stop	IRQ	Triticum durum subsp. durum
Tri10271	Non-inverted (Svevo-like)	R	N	Int1 Deletion	Stop	JOR	Triticum durum subsp. durum
Tri17176	Non-inverted (Svevo-like)	R	N	Int1 Deletion	Stop	GEO	Triticum carthlicum var. carthlicum
Tri1858	Non-inverted (Svevo-like)	R	N	Int1 Deletion	Stop	GRC	Triticum durum subsp. durum
Tri17224	Non-inverted (Svevo-like)	R	N	Int1 Deletion	Stop	KAZ	Triticum carthlicum var. stramineum
Tri16297	Non-inverted (Svevo-like)	R	N	Int1 Deletion	Stop	ETH	Triticum durum subsp. durum
Tri2248	Non-inverted (Svevo-like)	R	N	Int1 Deletion	Stop	UKR	Triticum durum subsp. durum
Tri1823	Non-inverted (Svevo-like)	R	N	Int1 Deletion	Stop	GRC	Triticum durum subsp. durum
Tri9754	Non-inverted (Svevo-like)	R	N	Int1 Deletion	Stop	IND	Triticum dicoccon subsp. dicoccon
Tri13817	Non-inverted (Svevo-like)	R	N	Int1 Deletion	Stop	ETH	Triticum aethiopicum subsp. aethiopicum
Tri16833	Non-inverted (Svevo-like)	R	N	Int1 Deletion	Stop	GEO	Triticum durum
Tri9776	Non-inverted (Svevo-like)	R	N	Int1 Deletion	Stop	ROU	Triticum durum subsp. durum
Tri28938	Non-inverted (Svevo-like)	R	N	Int1 Deletion	Stop	ETH	Triticum aethiopicum
Tri17311	Non-inverted (Svevo-like)	R	N	Int1 Deletion	Stop	TUN	Triticum durum subsp. durum
Tri1824	Non-inverted (Svevo-like)	R	N	Int1 Deletion	Stop	GRC	Triticum durum subsp. durum
Tri9777	Non-inverted (Svevo-like)	R	N	Int1 Deletion	Stop	ROU	Triticum durum subsp. durum
Tri467	Non-inverted (Svevo-like)	R	N	Int1 Deletion	Stop	FIN	Triticum durum subsp. durum
Tri1840	Non-inverted (Svevo-like)	R	N	Int1 Deletion	Stop	GRC	Triticum durum subsp. durum
Tri3567	Non-inverted (Svevo-like)	R	N	Int1 Deletion	Stop	FRA	Triticum durum subsp. durum
Tri5330	Non-inverted (Svevo-like)	R	N	Int1 Deletion	Stop	USA	Triticum durum subsp. durum
Tri7283	Non-inverted (Svevo-like)	R	N	Int1 Deletion	Stop	USA	Triticum durum subsp. durum
Tri26484	Non-inverted (Svevo-like)	R	N	Int1 Deletion	Stop	BGR	Triticum durum subsp. durum
Tri9516	Non-inverted (Svevo-like)	R	N	Int1 Deletion	Stop	AZE	Triticum durum subsp. durum
Tri19230	Non-inverted (Svevo-like)	R	N	Int1 Deletion	Stop	TUR	Triticum polonicum subsp. polonicum
Tri8007	Non-inverted (Svevo-like)	R	N	Int1 Deletion	Stop	SUN	Triticum durum subsp. durum
Tri14820	Non-inverted (Svevo-like)	R	N	Int1 Deletion	Stop	ETH	Triticum aethiopicum subsp. aethiopicum
Tri19185	Non-inverted (Svevo-like)	R	N	Int1 Deletion	Stop	HUN	Triticum durum subsp. durum
Tri16641	Non-inverted (Svevo-like)	R	N	Int1 Deletion	Stop	AUT	Triticum durum subsp. durum
Tri893	Non-inverted (Svevo-like)	R	N	Int1 Deletion	Stop	POL	Triticum polonicum subsp. polonicum
Tri11766	Non-inverted (Svevo-like)	R	N	Int1 Deletion	Stop	CAN	Triticum durum subsp. durum
Tri3310	Non-inverted (Svevo-like)	R	N	Int1 Deletion	Stop	DZA	Triticum durum subsp. durum
Tri7282	Non-inverted (Svevo-like)	R	N	Int1 Deletion	Stop	USA	Triticum durum subsp. durum
Tri16074	Non-inverted (Svevo-like)	R	N	Int1 Deletion	Stop	IRQ	Triticum durum subsp. durum
Tri8451	Non-inverted (Svevo-like)	R	N	Int1 Deletion	Stop	MEX	Triticum durum subsp. durum
Tri17187	Non-inverted (Svevo-like)	R	N	Int1 Deletion	Stop	GBR	Triticum carthlicum var. stramineum
Tri10955	Non-inverted (Svevo-like)	R	N	Int1 Deletion	Stop	NPL	Triticum durum subsp. durum
Tri8329	Non-inverted (Svevo-like)	R	N	Int1 Deletion	Stop	SUN	Triticum durum
Tri2020	Non-inverted (Svevo-like)	R	N	Int1 Deletion	Stop	CHE	Triticum dicoccon var. pycnurum
Tri1896	Non-inverted (Svevo-like)	R	N	Int1 Deletion	Stop	GER	Triticum polonicum subsp. polonicum
Tri3203	Non-inverted (Svevo-like)	R	N	Int1 Deletion	Stop	LTU	Triticum polonicum subsp. polonicum
Tri10343	Non-inverted (Svevo-like)	R	N	Int1 Deletion	Stop	UZB	Triticum turanicum var. notabile
Tri441	Non-inverted (Svevo-like)	R	N	Int1 Deletion	Stop	USA	Triticum durum subsp. durum
Tri8174	Non-inverted (Svevo-like)	R	N	Int1 Deletion	Stop	AUT	Triticum durum subsp. durum
Tri17178	Non-inverted (Svevo-like)	R	N	Int1 Deletion	Stop	GEO	Triticum carthlicum var. carthlicum
Tri872	Non-inverted (Svevo-like)	R	N	Int1 Deletion	Stop	DZA	Triticum durum subsp. durum
Tri28850	Non-inverted (Svevo-like)	R	N	Int1 Deletion	Stop	SYR	Triticum polonicum subsp. polonicum
Tri15802	Non-inverted (Svevo-like)	R	N	Int1 Deletion	Stop	ETH	Triticum aethiopicum subsp. turgidoides
Tri16206	Non-inverted (Svevo-like)	R	N	Int1 Deletion	Stop	GEO	Triticum durum subsp. durum
Tri14201	Non-inverted (Svevo-like)	R	N	Int1 Deletion	Stop	ITA	Triticum durum subsp. durum
Tri4446	Non-inverted (Svevo-like)	R	N	Int1 Deletion	Stop	HUN	Triticum turgidum convar. compositum
Tri4341	Non-inverted (Svevo-like)	R	N	Int1 Deletion	Stop	-	Triticum turgidum convar. compositum
Pavone	Non-inverted (Svevo-like)	R	N	Int1 Deletion	Stop	Italy	T. turgidum ssp. durum
Tri11397	Non-inverted (Svevo-like)	R	N	Int1 Deletion	WT	RUS	Triticum durum subsp. durum
Tri8169	Non-inverted (Svevo-like)	R	N	Int1 Deletion	WT	ISR	Triticum durum subsp. durum
Tri17382	Non-inverted (Svevo-like)	R	N	Int1 Deletion	WT	TUN	Triticum durum subsp. durum
Tri1917	Non-inverted (Svevo-like)	R	N	Int1 Deletion	WT	GRC	Triticum durum subsp. durum
Tri16208	Non-inverted (Svevo-like)	R	N	Int1 Deletion	WT	AZE	Triticum durum subsp. durum
Tri2721	Non-inverted (Svevo-like)	R	N	Int1 Deletion	WT	AFG	Triticum durum subsp. durum
Tri28763	Non-inverted (Svevo-like)	R	N	Int1 Deletion	WT	ESP	Triticum durum subsp. durum
Tri14130	Non-inverted (Svevo-like)	R	N	Int1 Deletion	WT	ITA	Triticum durum subsp. durum
Tri460	Non-inverted (Svevo-like)	R	N	Int1 Deletion	WT	ARG	Triticum durum subsp. durum
Tri8400	Non-inverted (Svevo-like)	R	N	Int1 Deletion	WT	MNG	Triticum durum subsp. durum
Tri11043	Non-inverted (Svevo-like)	R	N	Int1 Deletion	WT	AUT	Triticum durum subsp. durum
Tri28765	Non-inverted (Svevo-like)	R	N	Int1 Deletion	WT	BEL	Triticum durum subsp. durum
Tri5904	Non-inverted (Svevo-like)	R	N	Int1 Deletion	WT	IRN	Triticum durum subsp. durum
Tri6189	Non-inverted (Svevo-like)	R	N	Int1 Deletion	WT	IRN	Triticum durum subsp. durum
Tri4315	Non-inverted (Svevo-like)	R	N	Int1 Deletion	WT	DZA	Triticum durum subsp. durum
Tri5697	Non-inverted (Svevo-like)	R	N	Int1 Deletion	WT	IRN	Triticum durum subsp. durum
Tri14006	Non-inverted (Svevo-like)	R	N	Int1 Deletion	WT	LBY	Triticum durum subsp. durum
Tri4314	Non-inverted (Svevo-like)	R	N	Int1 Deletion	WT	DZA	Triticum durum subsp. durum
Tri28781	Non-inverted (Svevo-like)	R	N	Int1 Deletion	WT	ETH	Triticum aethiopicum subsp. vavilovianum
Tri3647	Non-inverted (Svevo-like)	R	N	Int1 Deletion	WT	PRT	Triticum durum subsp. durum
Tri12731	Non-inverted (Svevo-like)	R	N	Int1 Deletion	WT	RUS	Triticum durum subsp. durum
Tri19053	Non-inverted (Svevo-like)	R	N	Int1 Deletion	WT	ESP	Triticum polonicum
Tri14129	Non-inverted (Svevo-like)	R	N	Int1 Deletion	WT	ITA	Triticum durum subsp. durum
Tri11167	Non-inverted (Svevo-like)	R	N	Int1 Deletion	WT	ARM	Triticum dicoccon subsp. dicoccon
Tri28782	Non-inverted (Svevo-like)	R	N	Int1 Deletion	-	ETH	Triticum aethiopicum subsp. vavilovianum
Tri19040	Non-inverted (Svevo-like)	R	N	Int1 Deletion	-	DDR	Triticum polonicum subsp. polonicum
Tri2097	Non-inverted (Svevo-like)	R	N	Int1 Deletion	-	ALB	Triticum durum subsp. durum
Tri5336	Non-inverted (Svevo-like)	R	N	Int1 Deletion	-	POL	Triticum durum subsp. durum
PI 538626	Non-inverted (Svevo-like)	R	N	WT	h	Turkey	T. turgidum ssp. dicoccoides
Tri28861	Non-inverted (Svevo-like)	R	N	WT	Stop	YEM	Triticum dicoccon subsp. dicoccon
Tri16210	Non-inverted (Svevo-like)	R	N	WT	Stop	ETH	Triticum aethiopicum subsp. aethiopicum
Tri13745	Non-inverted (Svevo-like)	R	N	WT	Stop	LBY	Triticum durum subsp. durum
Tri15687	Non-inverted (Svevo-like)	R	N	WT	Stop	ETH	Triticum aethiopicum subsp. aethiopicum
Tri26330	Non-inverted (Svevo-like)	R	N	WT	Stop	AUS	Triticum durum subsp. durum
Tri15776	Non-inverted (Svevo-like)	R	N	WT	Stop	ETH	Triticum aethiopicum subsp. turgidoides
Tri17236	Non-inverted (Svevo-like)	R	N	WT	Stop	TUR	Triticum turgidum
Tri9535	Non-inverted (Svevo-like)	R	N	WT	Stop	ARM	Triticum carthlicum var. rubiginosum
Tri2922	Non-inverted (Svevo-like)	R	N	WT	Stop	AFG	Triticum durum subsp. durum
Tri4101	Non-inverted (Svevo-like)	R	N	WT	Stop	AFG	Triticum durum subsp. durum
Tri19233	Non-inverted (Svevo-like)	R	N	WT	Stop	EGY	Triticum aethiopicum subsp. turgidoides
Tri448	Non-inverted (Svevo-like)	R	N	WT	Stop	ARG	Triticum durum subsp. durum
Tri1796	Non-inverted (Svevo-like)	R	N	WT	Stop	GRC	Triticum durum subsp. durum
Tri7661	Non-inverted (Svevo-like)	R	N	WT	Stop	ISR	Triticum durum subsp. durum
Tri15128	Non-inverted (Svevo-like)	R	N	WT	Stop	GEO	Triticum carthlicum var. stramineum
Tri16067	Non-inverted (Svevo-like)	R	N	WT	Stop	IRQ	Triticum durum subsp. durum
Tri7217	Non-inverted (Svevo-like)	R	N	WT	Stop	USA	Triticum durum subsp. durum
Tri12311	Non-inverted (Svevo-like)	R	N	WT	Stop	IND	Triticum durum subsp. durum
Tri9774	Non-inverted (Svevo-like)	R	N	WT	Stop	ROU	Triticum durum subsp. durum
Tri628	Non-inverted (Svevo-like)	R	N	WT	Stop	YUG	Triticum dicoccon subsp. dicoccon
Tri6219	Non-inverted (Svevo-like)	R	N	WT	Stop	IRN	Triticum durum subsp. durum
Tri28767	Non-inverted (Svevo-like)	R	N	WT	Stop	IRQ	Triticum durum subsp. durum
Tri10553	Non-inverted (Svevo-like)	R	N	WT	Stop	CYP	Triticum durum subsp. durum
Tri15859	Non-inverted (Svevo-like)	R	N	WT	Stop	ETH	Triticum durum subsp. durum
Tri29927	Non-inverted (Svevo-like)	R	N	WT	Stop	UKR	Triticum durum subsp. durum
Tri2096	Non-inverted (Svevo-like)	R	N	WT	Stop	ALB	Triticum durum subsp. durum
Tri6249	Non-inverted (Svevo-like)	R	N	WT	Stop	IRN	Triticum durum subsp. durum
Tri17188	Non-inverted (Svevo-like)	R	N	WT	Stop	GBR	Triticum carthlicum var. carthlicum
Tri28787	Non-inverted (Svevo-like)	R	N	WT	Stop	ROU	Triticum durum subsp. durum
Tri9545	Non-inverted (Svevo-like)	R	N	WT	Stop	ARM	Triticum durum subsp. durum
Tri10544	Non-inverted (Svevo-like)	R	N	WT	Stop	CYP	Triticum durum subsp. durum
Tri19198	Non-inverted (Svevo-like)	R	N	WT	Stop	ISR	Triticum durum subsp. durum
Tri9510	Non-inverted (Svevo-like)	R	N	WT	Stop	AZE	Triticum durum subsp. durum
Tri10325	Non-inverted (Svevo-like)	R	N	WT	Stop	SVK	Triticum dicoccon subsp. asiaticum
Tri13372	Non-inverted (Svevo-like)	R	N	WT	Stop	SVK	Triticum dicoccon subsp. asiaticum
Tri722	Non-inverted (Svevo-like)	R	N	WT	Stop	TUR	Triticum durum subsp. durum
Tri10324	Non-inverted (Svevo-like)	R	N	WT	Stop	SVK	Triticum dicoccon subsp. asiaticum
Tri1700	Non-inverted (Svevo-like)	R	N	WT	Stop	HUN	Triticum durum subsp. durum
Tri28727	Non-inverted (Svevo-like)	R	N	WT	Stop	MEX	Triticum durum
Tri19241	Non-inverted (Svevo-like)	R	N	WT	Stop	CHL	Triticum durum subsp. durum
Tri10084	Non-inverted (Svevo-like)	R	N	WT	Stop	SUN	Triticum durum subsp. durum
Tri11168	Non-inverted (Svevo-like)	R	N	WT	Stop	CSK	Triticum dicoccon subsp. asiaticum
Tri1852	Non-inverted (Svevo-like)	R	N	WT	Stop	ALB	Triticum durum subsp. durum
Tri18520	Non-inverted (Svevo-like)	R	N	WT	Stop	TUR	Triticum dicoccoides
Tri10320	Non-inverted (Svevo-like)	R	N	WT	Stop	SVK	Triticum dicoccon subsp. asiaticum
Tri1641	Non-inverted (Svevo-like)	R	N	WT	Stop	GRC	Triticum turgidum convar. turgidum
Tri1451	Non-inverted (Svevo-like)	R	N	WT	Stop	ALB	Triticum durum subsp. durum
Tri4631	Non-inverted (Svevo-like)	R	N	WT	Stop	KAZ	Triticum durum subsp. durum
Tri10751	Non-inverted (Svevo-like)	R	N	WT	Stop	GRC	Triticum durum subsp. durum
Tri1459	Non-inverted (Svevo-like)	R	N	WT	Stop	ALB	Triticum turgidum convar. compositum
Tri19292	Non-inverted (Svevo-like)	R	N	WT	Stop	FRA	Triticum turgidum var. linnaeanum
Tri27966	Non-inverted (Svevo-like)	R	N	WT	Stop	-	Triticum unknown
Baio	Non-inverted (Svevo-like)	R	N	WT	Stop	Italy	T. turgidum ssp. durum
Coll. Jordan	Non-inverted (Svevo-like)	R	N	WT	Stop	Jordan	T. turgidum ssp. durum
PI 592019	Non-inverted (Svevo-like)	R	N	WT	Stop	Uzbekistan	T. turgidum ssp. durum
PI 434995	Non-inverted (Svevo-like)	R	N	WT	Stop	Bosnia	Triticum dicoccon subsp. dicoccon
Tri17175	Non-inverted (Svevo-like)	R	N	WT	WT	KAZ	Triticum durum subsp. durum
Tri2250	Non-inverted (Svevo-like)	R	N	WT	WT	UKR	Triticum durum subsp. durum
Tri3578	Non-inverted (Svevo-like)	R	N	WT	WT	EGY	Triticum durum subsp. durum
Tri4069	Non-inverted (Svevo-like)	R	N	WT	WT	PRT	Triticum durum subsp. durum
Tri3209	Non-inverted (Svevo-like)	R	N	WT	WT	GIB	Triticum durum subsp. durum
Tri10550	Non-inverted (Svevo-like)	R	N	WT	WT	CYP	Triticum durum subsp. durum
Tri3481	Non-inverted (Svevo-like)	R	N	WT	WT	FRA	Triticum durum subsp. durum
Tri17827	Non-inverted (Svevo-like)	R	N	WT	WT	MAR	Triticum polonicum subsp. polonicum
Tri6225	Non-inverted (Svevo-like)	R	N	WT	WT	IRN	Triticum durum subsp. durum
Tri8164	Non-inverted (Svevo-like)	R	N	WT	WT	SYR	Triticum durum subsp. durum
Tri7257	Non-inverted (Svevo-like)	R	N	WT	WT	IRN	Triticum ispahanicum var. ispahanicum
Tri1711	Non-inverted (Svevo-like)	R	N	WT	WT	TUR	Triticum durum subsp. durum
Tri10656	Non-inverted (Svevo-like)	R	N	WT	WT	CYP	Triticum durum subsp. durum
Tri2163	Non-inverted (Svevo-like)	R	N	WT	WT	TUR	Triticum durum subsp. durum
Tri2172	Non-inverted (Svevo-like)	R	N	WT	WT	TUR	Triticum durum subsp. durum
Tri6230	Non-inverted (Svevo-like)	R	N	WT	WT	IRN	Triticum durum subsp. durum
Tri1890	Non-inverted (Svevo-like)	R	N	WT	WT	TUR	Triticum durum subsp. durum
Tri29928	Non-inverted (Svevo-like)	R	N	WT	WT	UKR	Triticum turgidum convar. turgidum
Tri3826	Non-inverted (Svevo-like)	R	N	WT	WT	HUN	Triticum durum subsp. durum
Tri17634	Non-inverted (Svevo-like)	R	N	WT	WT	ALB	Triticum dicoccon subsp. dicoccon
Tri19206	Non-inverted (Svevo-like)	R	N	WT	WT	TUR	Triticum durum subsp. durum
Tri9525	Non-inverted (Svevo-like)	R	N	WT	WT	USA	Triticum dicoccon subsp. dicoccon
Tri6529	Non-inverted (Svevo-like)	R	N	WT	WT	IRN	Triticum durum subsp. durum
Tri10083	Non-inverted (Svevo-like)	R	N	WT	WT	SUN	Triticum durum subsp. durum
Tri7083	Non-inverted (Svevo-like)	R	N	WT	WT	TUR	Triticum durum subsp. durum
Tri18528	Non-inverted (Svevo-like)	R	N	WT	WT	LBN	Triticum dicoccoides
Tri7077	Non-inverted (Svevo-like)	R	N	WT	WT	TUR	Triticum durum subsp. durum
Tri7084	Non-inverted (Svevo-like)	R	N	WT	WT	TUR	Triticum durum subsp. durum
Tri7090	Non-inverted (Svevo-like)	R	N	WT	WT	TUR	Triticum durum subsp. durum
Tri18505	Non-inverted (Svevo-like)	R	N	WT	WT	SYR	Triticum dicoccoides
Tri18506	Non-inverted (Svevo-like)	R	N	WT	WT	SYR	Triticum dicoccoides
Tri10465	Non-inverted (Svevo-like)	R	N	WT	WT	AFG	Triticum durum subsp. durum
Tri18489	Non-inverted (Svevo-like)	R	N	WT	WT	LBN	Triticum dicoccoides convar. dicoccoides
PI 428054	Non-inverted (Svevo-like)	R	N	WT	WT	Turkey	T. turgidum ssp. dicoccoides
PI 24492	Non-inverted (Svevo-like)	R	N	WT	WT	Uzbekistan	T. turgidum ssp. durum
PI 173480	Non-inverted (Svevo-like)	R	N	WT	WT	Turkey	T. turgidum ssp. durum
PI 119327	Non-inverted (Svevo-like)	R	N	WT	WT	Turkey	T. turgidum ssp. durum
PI 178227	Non-inverted (Svevo-like)	R	N	WT	WT	Turkey	T. turgidum ssp. durum
PI 538700	Non-inverted (Svevo-like)	R	N	WT	WT	Lebanon	T. turgidum ssp. dicoccoides
PI 428077	Non-inverted (Svevo-like)	R	N	WT	WT	Turkey	T. turgidum ssp. dicoccoides
PI 503316	Non-inverted (Svevo-like)	R	N	WT	WT	Lebanon	T. turgidum ssp. dicoccoides
IG 116184	Non-inverted (Svevo-like)	R	N	WT	WT	Turkey	T. turgidum ssp. dicoccoides
KH213	Non-inverted (Svevo-like)	R	N	WT	WT	Israel	T. turgidum ssp. dicoccoides
PI 119330	Non-inverted (Svevo-like)	R	N	WT	WT	Turkey	T. turgidum ssp. durum
36-24	Non-inverted (Svevo-like)	R	N	WT	WT	West diyarbakir	T. turgidum ssp. dicoccoides
1-24	Non-inverted (Svevo-like)	R	N	WT	WT	Israel	T. turgidum ssp. dicoccoides
PI 428054	Non-inverted (Svevo-like)	R	N	WT	WT	Turkey	T. turgidum ssp. dicoccoides
PI 428129	Non-inverted (Svevo-like)	R	N	WT	WT	Central Lebanon	T. turgidum ssp. dicoccoides
PI 428132	Non-inverted (Svevo-like)	R	N	WT	WT	Central Lebanon	T. turgidum ssp. dicoccoides
PI 467000	Non-inverted (Svevo-like)	R	N	WT	WT	Israel	T. turgidum ssp. dicoccoides
PI 470739	Non-inverted (Svevo-like)	R	N	WT	WT	Turkey	Triticum dicoccon subsp. dicoccon
PI 471021	Non-inverted (Svevo-like)	R	N	WT	WT	Israel	T. turgidum ssp. dicoccoides
PI 471038	Non-inverted (Svevo-like)	R	N	WT	WT	Israel	T. turgidum ssp. dicoccoides
Tri16663	Non-inverted (Svevo-like)	R	N	WT	-	ITA	Triticum durum subsp. durum
Tri5515	Non-inverted (Svevo-like)	R	N	WT	-	IRN	Triticum durum subsp. durum
Tri19168	Non-inverted (Svevo-like)	R	N	WT	-	AUT	Triticum polonicum
Tri17336	Non-inverted (Svevo-like)	R	N	WT	-	TUN	Triticum durum subsp. durum
Tri5421	Non-inverted (Svevo-like)	R	N	WT	-	DZA	Triticum durum subsp. durum
Tri16207	Non-inverted (Svevo-like)	R	N	WT	-	ARM	Triticum dicoccon
Tri17292	Non-inverted (Svevo-like)	R	N	WT	-	CHN	Triticum durum subsp. durum
PI 428092	Non-inverted (Svevo-like)	R	N	WT	-	Turkey	T. turgidum ssp. dicoccoides
IG 45494	Non-inverted (Svevo-like)	R	N	WT	-	Syria	T. turgidum ssp. dicoccoides
Tri2214	Non-inverted (Svevo-like)	R	S	Int1 Deletion	WT	ESP	Triticum dicoccon subsp. dicoccon
Tri2213	Non-inverted (Svevo-like)	R	S	WT	Stop	ESP	Triticum dicoccon
Tri18959	Non-inverted (Svevo-like)	R	S	WT	Stop	FRA	Triticum turgidum
Tri16630	Non-inverted (Svevo-like)	R	S	WT	WT	ISR	Triticum dicoccoides convar. judaicum
Tri11504	Non-inverted (Svevo-like)	R	S	WT	WT	LBN	Triticum dicoccoides convar. dicoccoides
PI 466957	Non-inverted (Svevo-like)	R	S	WT	WT	Israel	T. turgidum ssp. dicoccoides
PI 554583	Non-inverted (Svevo-like)	R	S	WT	-	Turkey	T. turgidum ssp. dicoccoides
PI 481521	Non-inverted (Svevo-like)	R	S	WT	-	-	T. turgidum ssp. dicoccoides
IG 46323	Non-inverted (Svevo-like)	R	S	WT	-	Jordan	T. turgidum ssp. dicoccoides
PI 428084	Non-inverted (Svevo-like)	R	-	WT	-	Turkey	T. turgidum ssp. dicoccoides
Tri16678	Non-inverted (Svevo-like)	W	N	Int1 Deletion	Stop	ITA	Triticum durum
Tri19158	Non-inverted (Svevo-like)	W	N	Int1 Deletion	Stop	MEX	Triticum durum subsp. durum
Simeto	Non-inverted (Svevo-like)	W	N	Int1 Deletion	Stop	Italy	T. turgidum ssp. durum
Villemur	Non-inverted (Svevo-like)	W	N	Int1 Deletion	Stop	France	T. turgidum ssp. durum
Tri28713	Non-inverted (Svevo-like)	W	N	Int1 Deletion	WT	MEX	Triticum durum subsp. durum
Tri3325	Non-inverted (Svevo-like)	W	N	Int1 Deletion	WT	EGY	Triticum durum subsp. durum
Tri17956	Non-inverted (Svevo-like)	W	N	Int1 Deletion	WT	ALB	Triticum durum subsp. durum
Tri9755	Non-inverted (Svevo-like)	W	N	WT	WT	IND	Triticum durum subsp. durum
PI 606325		R	N	WT	Stop	Turkey	Triticum dicoccon subsp. dicoccon
35-9		R	N	WT	Stop	Turkey	T. turgidum ssp. dicoccoides
PI 428025		R	N	WT	WT	Turkey	T. turgidum ssp. dicoccoides
PI 428036		R	N	WT	WT	Turkey	T. turgidum ssp. dicoccoides
PI 538631		R	N	WT	WT	Turkey	T. turgidum ssp. dicoccoides
PI 538666		R	N	WT	WT	Turkey	T. turgidum ssp. dicoccoides
PI 352322		R	N	WT	WT	Lebanon	T. turgidum ssp. dicoccoides
PI 538633		R	N	WT	-	Turkey	T. turgidum ssp. dicoccoides
Aziziah		R	S	WT	h	Italy	T. turgidum ssp. durum
PI 467008		R	S	WT	WT	Israel	T. turgidum ssp. dicoccoides
PI 538673		R	S	WT	WT	Israel	T. turgidum ssp. dicoccoides
PI 538642		-	N	WT	WT	Turkey	T. turgidum ssp. dicoccoides

### Sheet: Table S5
Table S5:Genotypic characterization of four flowering time loci across three genetic groups of Recombinant Inbred Lines used for gene expression analysis.
	RIL6	RIL18	RIL25	RIL42	RIL33	RIL43	RIL45	RIL51	RIL78	RIL86	RIL97	RIL109	RIL131
PPD-B1	Z	Z	Z	Z	Z	Z	Z	Z	Z	Z	Z	Z	Z
PHYA-B	S	S	S	S	Z	Z	Z	Z	S	S	S	S	S
PHYC-A/VRN-A1	S	S	S	S	S	S	S	S	Z	Z	Z	Z	Z
FT-B1	S	S	S	S	S	S	S	S	S	S	S	S	S
	PHYA-Bstop/PHYC-A228W				PHYA-BWT/PHYC-A228W				PHYA-Bstop/PHYC-A645S
